# Genomic status of the Eurasian curlew *Numenius arquata*: estimating Essential Biodiversity Variables and selection signals for a declining migratory bird

**DOI:** 10.64898/2026.08.25.746821

**Authors:** Grace Walsh, Jacob Höglund, Patrik Rödin-Mörch, James A. Ward, Rebecca C. Örnberg, Jamie Thompson, Declan O’Donovan, Adriaan de Jong, Seán B.A. Kelly, Nicola Hemmings, David E. MacHugh, Barry J. McMahon

## Abstract

Understanding how contemporary population declines affect the genomic diversity and structure of threatened species is important for effective conservation. The Eurasian curlew (*Numenius arquata*) is experiencing severe population declines across Europe, with Ireland among the most extreme, showing declines exceeding 90% over 40 years. Genomic data are increasingly incorporated into policy and used to assess conservation status by estimating genetic diversity, differentiation, inbreeding, effective population size, and adaptive divergence. Such data for curlew is scarce, and the population structure among northern and north-western European breeding populations remains unclear. To address this, we generated whole-genome resequencing data for 56 curlews across Ireland, Britain and Sweden. Irish and British populations showed minimal interpopulation differentiation, but both were substantially differentiated from Sweden. This was apparent from principal component analysis, and admixture and *F*_ST_ analyses. Measures of genetic diversity (nucleotide diversity, heterozygosity, Watterson’s *θ*) were similar across populations. A slightly elevated Tajima’s *D* in Ireland, along with elevated *F*_ROH_ in Ireland and Britain relative to Sweden, may be the early genomic signs of recent population declines. We identified locally selected candidate genes. These had putative roles in metabolic processes, the immune response, and were potentially associated with distinct migratory behaviours and environmental conditions. We find a potential lag in genomic effects of decline being detectable following population contraction. We also show highly migratory species can exhibit differentiation in ecologically relevant traits, potentially driven by high site fidelity. These findings warrant consideration in translocation planning and broader conservation strategies.
