## Appendix 2 for "Genomic status of the Eurasian curlew *Numenius arquata*: estimating Essential Biodiversity Variables and selection signals for a declining migratory bird"

### Sheet: Sheet1
chrom	region	region_start	region_end	start_anno	end_anno	ID	Name	gene
1	1	53780125	53899618	53762854	53791997	gene:ENSGJBG00000009959	PCYT1B	phosphate cytidylyltransferase 1B, choline [Ensembl NN prediction with score 100%]
1	1	53780125	53899618	53809218	53864845	gene:ENSGJBG00000010180	PDK3	pyruvate dehydrogenase kinase 3 [Ensembl NN prediction with score 99.61%]
1	1	53780125	53899618	53930310	53936369	gene:ENSGJBG00000010232	.	.
1	1	53780125	53899618	53973816	53988474	gene:ENSGJBG00000010272	eif2s3	eukaryotic translation initiation factor 2 subunit gamma [Ensembl NN prediction with score 99.92%]
1	1	53780125	53899618	54001723	54011727	gene:ENSGJBG00000010565	KLHL15	kelch like family member 15 [Ensembl NN prediction with score 100%]
1	1	53780125	53899618	54026806	54059674	gene:ENSGJBG00000010647	APOO	apolipoprotein O [Ensembl NN prediction with score 99.94%]
1	1	53780125	53899618	54081853	54084902	gene:ENSGJBG00000010743	SAT1	spermidine/spermine N1-acetyltransferase 1 [Ensembl NN prediction with score 99.19%]
1	2	69800061	69816311	69600521	69674975	gene:ENSGJBG00000009743	MGAT4A	alpha-1,3-mannosyl-glycoprotein 4-beta-N-acetylglucosaminyltransferase A [Ensembl NN prediction with score 100%]
1	2	69800061	69816311	69695792	69717497	gene:ENSGJBG00000010511	CRACDL	CRACD like [Ensembl NN prediction with score 96.99%]
1	2	69800061	69816311	69767766	69788807	gene:ENSGJBG00000010532	.	.
1	2	69800061	69816311	69803224	69804345	gene:ENSGJBG00000011305	LIPT1	lipoyltransferase 1 [Ensembl NN prediction with score 100%]
1	2	69800061	69816311	69808398	69811468	gene:ENSGJBG00000010689	MITD1	microtubule interacting and trafficking domain containing 1 [Ensembl NN prediction with score 99.98%]
1	2	69800061	69816311	69811706	69815579	gene:ENSGJBG00000010685	mrpl30	mitochondrial ribosomal protein L30 [Ensembl NN prediction with score 95.51%]
1	2	69800061	69816311	69821446	69828278	gene:ENSGJBG00000010705	.	.
1	2	69800061	69816311	69834013	69838104	gene:ENSGJBG00000010722	.	.
1	2	69800061	69816311	69846434	69848559	gene:ENSGJBG00000010726	.	.
1	2	69800061	69816311	69864678	69867413	gene:ENSGJBG00000010760	.	.
1	2	69800061	69816311	69875096	69913352	gene:ENSGJBG00000010856	EIF5B	eukaryotic translation initiation factor 5B [Ensembl NN prediction with score 100%]
1	2	69800061	69816311	69917500	69962601	gene:ENSGJBG00000010863	REV1	REV1 DNA directed polymerase [Ensembl NN prediction with score 100%]
1	3	89480113	89739979	89705736	89708258	gene:ENSGJBG00000005613	SLITRK6	SLIT and NTRK like family member 6 [Ensembl NN prediction with score 100%]
2	4	7420040	7459374	7511326	7528923	gene:ENSGJBG00000001894	NMBR	neuromedin B receptor [Ensembl NN prediction with score 99.48%]
2	4	7420040	7459374	7536170	7538433	gene:ENSGJBG00000001930	GJE1	gap junction protein epsilon 1 [Ensembl NN prediction with score 99.68%]
2	4	7420040	7459374	7543726	7581680	gene:ENSGJBG00000001940	VTA1	vesicle trafficking 1 [Ensembl NN prediction with score 100%]
2	5	28340133	28659871	28368567	28474836	gene:ENSGJBG00000015514	TUT4	terminal uridylyl transferase 4 [Ensembl NN prediction with score 76.03%]
2	5	61160163	61959591	61347548	61375031	gene:ENSGJBG00000005841	AEBP2	AE binding protein 2 [Ensembl NN prediction with score 98.37%]
2	5	61160163	61959591	61417510	61597186	gene:ENSGJBG00000009802	PLEKHA5	pleckstrin homology domain containing A5 [Ensembl NN prediction with score 100%]
2	5	61160163	61959591	61727394	61774354	gene:ENSGJBG00000010368	PLCZ1	phospholipase C zeta 1 [Ensembl NN prediction with score 99.67%]
2	5	61160163	61959591	61777306	61981418	gene:ENSGJBG00000010306	.	.
2	5	61160163	61959591	62087873	62095139	gene:ENSGJBG00000011376	.	.
2	6	76840242	76939266	76645068	76646576	gene:ENSGJBG00000015621	MGAT3	beta-1,4-mannosyl-glycoprotein 4-beta-N-acetylglucosaminyltransferase [Ensembl NN prediction with score 100%]
2	6	76840242	76939266	76659716	76659928	gene:ENSGJBG00000015625	.	.
2	6	76840242	76939266	76661294	76665991	gene:ENSGJBG00000012594	MIEF1	mitochondrial elongation factor 1 [Ensembl NN prediction with score 100%]
2	6	76840242	76939266	76679128	76682110	gene:ENSGJBG00000012624	ATF4	activating transcription factor 4 [Ensembl NN prediction with score 99.93%]
2	6	76840242	76939266	76690847	76693223	gene:ENSGJBG00000012746	RPS19BP1	ribosomal protein S19 binding protein 1 [Ensembl NN prediction with score 99.95%]
2	6	76840242	76939266	76740721	76904785	gene:ENSGJBG00000012891	CACNA1I	calcium voltage-gated channel subunit alpha1 I [Ensembl NN prediction with score 100%]
2	6	76840242	76939266	77019599	77028852	gene:ENSGJBG00000013034	.	.
2	6	76840242	76939266	77050648	77064998	gene:ENSGJBG00000013300	FAM83F	family with sequence similarity 83 member F [Ensembl NN prediction with score 100%]
2	7	101620124	101739227	101753108	101753539	gene:ENSGJBG00000012597	Sprr1a	small proline rich protein 1A [Ensembl NN prediction with score 99.07%]
2	8	104540054	104719651	104663821	104697877	gene:ENSGJBG00000001853	TFEC	transcription factor EC [Ensembl NN prediction with score 99.97%]
2	8	104540054	104719651	104831668	104848229	gene:ENSGJBG00000001888	TES	testin LIM domain protein [Ensembl NN prediction with score 99.67%]
3	9	35940220	35959820	35795387	35961375	gene:ENSGJBG00000010710	GULP1	GULP PTB domain containing engulfment adaptor 1 [Ensembl NN prediction with score 99.13%]
3	10	53440106	53619947	53286129	53286878	gene:ENSGJBG00000013369	PLEKHF2	pleckstrin homology and FYVE domain containing 2 [Ensembl NN prediction with score 100%]
3	10	53440106	53619947	53653999	53665805	gene:ENSGJBG00000010550	.	.
3	10	53440106	53619947	53700427	53705534	gene:ENSGJBG00000011346	UQCRB	ubiquinol-cytochrome c reductase binding protein [Ensembl NN prediction with score 100%]
3	10	53440106	53619947	53708811	53724181	gene:ENSGJBG00000011581	MTERF3	mitochondrial transcription termination factor 3 [Ensembl NN prediction with score 99.92%]
3	10	53440106	53619947	53725087	53753909	gene:ENSGJBG00000011822	PTDSS1	phosphatidylserine synthase 1 [Ensembl NN prediction with score 99.99%]
4	11	11340117	12199315	11250328	11258973	gene:ENSGJBG00000012748	MRPL15	mitochondrial ribosomal protein L15 [Ensembl NN prediction with score 100%]
4	11	11340117	12199315	11262762	11273397	gene:ENSGJBG00000012843	LYPLA1	lysophospholipase 1 [Ensembl NN prediction with score 100%]
4	11	11340117	12199315	11284501	11312934	gene:ENSGJBG00000013826	TCEA1	transcription elongation factor A1 [Ensembl NN prediction with score 100%]
4	11	11340117	12199315	11319092	11327445	gene:ENSGJBG00000011487	RGS20	regulator of G protein signaling 20 [Ensembl NN prediction with score 99.41%]
4	11	11340117	12199315	11381524	11418967	gene:ENSGJBG00000013118	ATP6V1H	ATPase H transporting V1 subunit H [Ensembl NN prediction with score 100%]
4	11	11340117	12199315	11511649	11531540	gene:ENSGJBG00000013806	OPRK1	opioid receptor kappa 1 [Ensembl NN prediction with score 100%]
4	11	11340117	12199315	11594456	11595451	gene:ENSGJBG00000013833	NPBWR1	neuropeptides B and W receptor 1 [Ensembl NN prediction with score 99.83%]
4	11	11340117	12199315	11729106	11789170	gene:ENSGJBG00000013762	RB1CC1	RB1 inducible coiled-coil 1 [Ensembl NN prediction with score 100%]
4	11	11340117	12199315	11885005	11888017	gene:ENSGJBG00000013743	.	.
4	11	11340117	12199315	12088515	12155710	gene:ENSGJBG00000013137	ST18	ST18 C2H2C-type zinc finger transcription factor [Ensembl NN prediction with score 99.55%]
4	11	11340117	12199315	12242238	12265990	gene:ENSGJBG00000007143	PCMTD1	protein-L-isoaspartate (D-aspartate) O-methyltransferase domain containing 1 [Ensembl NN prediction with score 99.96%]
4	12	24840311	25617430	24666385	24928952	gene:ENSGJBG00000008016	PIEZO2	piezo type mechanosensitive ion channel component 2 [Ensembl NN prediction with score 99.49%]
4	12	24840311	25617430	25287994	25413746	gene:ENSGJBG00000002858	GNAL	G protein subunit alpha L [Ensembl NN prediction with score 100%]
4	12	24840311	25617430	25417215	25425191	gene:ENSGJBG00000002984	MPPE1	metallophosphoesterase 1 [Ensembl NN prediction with score 100%]
4	12	24840311	25617430	25454872	25468576	gene:ENSGJBG00000003111	IMPA2	inositol monophosphatase 2 [Ensembl NN prediction with score 99.46%]
4	12	24840311	25617430	25494114	25500732	gene:ENSGJBG00000003842	CIDEA	cell death inducing DFFA like effector a [Ensembl NN prediction with score 99.92%]
4	12	24840311	25617430	25517121	25525654	gene:ENSGJBG00000003974	TUBB6	tubulin beta 6 class V [Ensembl NN prediction with score 99.96%]
4	12	24840311	25617430	25530692	25556091	gene:ENSGJBG00000005524	AFG3L2	AFG3 like matrix AAA peptidase subunit 2 [Ensembl NN prediction with score 100%]
4	12	24840311	25617430	25559261	25566834	gene:ENSGJBG00000005774	PRELID3A	PRELI domain containing 3A [Ensembl NN prediction with score 99.96%]
4	12	24840311	25617430	25577535	25622198	gene:ENSGJBG00000006575	SPIRE1	spire type actin nucleation factor 1 [Ensembl NN prediction with score 99.92%]
4	12	24840311	25617430	25701302	25702218	gene:ENSGJBG00000006627	.	.
4	12	24840311	25617430	25704116	25717365	gene:ENSGJBG00000007963	CEP76	centrosomal protein 76 [Ensembl NN prediction with score 100%]
4	12	24840311	25617430	25718584	25723546	gene:ENSGJBG00000008694	IAH1	isoamyl acetate hydrolyzing esterase 1 (putative) [Ensembl NN prediction with score 91.8%]
4	12	24840311	25617430	25737199	25766617	gene:ENSGJBG00000007159	.	.
4	12	24840311	25617430	25787264	25796414	gene:ENSGJBG00000006865	SEH1L	SEH1 like nucleoporin [Ensembl NN prediction with score 100%]
5	13	12561702	12859912	12429741	12455489	gene:ENSGJBG00000007594	SMARCA1	SWI/SNF related, matrix associated, actin dependent regulator of chromatin, subfamily a, member 1 [Ensembl NN prediction with score 99.98%]
5	13	12561702	12859912	12473483	12537641	gene:ENSGJBG00000008138	GAB3	GRB2 associated binding protein 3 [Ensembl NN prediction with score 100%]
5	13	12561702	12859912	12560906	12588123	gene:ENSGJBG00000008176	SNAP91	synaptosome associated protein 91 [Ensembl NN prediction with score 86.35%]
5	13	12561702	12859912	12592985	12601206	gene:ENSGJBG00000008518	VBP1	VHL binding protein 1 [Ensembl NN prediction with score 100%]
5	13	12561702	12859912	12607673	12612521	gene:ENSGJBG00000008900	RAB39B	RAB39B, member RAS oncogene family [Ensembl NN prediction with score 100%]
5	13	12561702	12859912	12624572	12645793	gene:ENSGJBG00000008918	CRYBG1	crystallin beta-gamma domain containing 1 [Ensembl NN prediction with score 77.74%]
5	13	12561702	12859912	12678849	12698304	gene:ENSGJBG00000009043	VSIG1	V-set and immunoglobulin domain containing 1 [Ensembl NN prediction with score 99.99%]
5	13	12561702	12859912	12703248	12706449	gene:ENSGJBG00000009112	PSMD10	proteasome 26S subunit, non-ATPase 10 [Ensembl NN prediction with score 100%]
5	13	12561702	12859912	12706659	12720766	gene:ENSGJBG00000010094	ATG4A	autophagy related 4A cysteine peptidase [Ensembl NN prediction with score 100%]
5	13	12561702	12859912	12723326	12809853	gene:ENSGJBG00000009145	COL4A6	collagen type IV alpha 6 chain [Ensembl NN prediction with score 96.83%]
5	13	12561702	12859912	12962863	12967236	gene:ENSGJBG00000010123	IRS4	insulin receptor substrate 4 [Ensembl NN prediction with score 99.65%]
5	13	12561702	12859912	13031628	13035402	gene:ENSGJBG00000010105	NXT2	nuclear transport factor 2 like export factor 2 [Ensembl NN prediction with score 99.79%]
5	14	14900378	14939975	14754002	14756199	gene:ENSGJBG00000002866	.	.
5	14	14900378	14939975	14809574	14835028	gene:ENSGJBG00000002881	.	.
5	14	14900378	14939975	14872881	14910919	gene:ENSGJBG00000003185	HDX	highly divergent homeobox [Ensembl NN prediction with score 100%]
5	14	14900378	14939975	14943751	15070728	gene:ENSGJBG00000003228	si:ch211-26b3.4	si:ch211-26b3.4 [Ensembl NN prediction with score 100%]
5	15	31822162	31839983	31695731	31820209	gene:ENSGJBG00000007508	PPP3CB	protein phosphatase 3 catalytic subunit beta [Ensembl NN prediction with score 77.53%]
5	15	31822162	31839983	32026604	32028883	gene:ENSGJBG00000008454	.	.
5	16	39940941	39978502	39907921	40040316	gene:ENSGJBG00000005864	PDGFC	platelet derived growth factor C [Ensembl NN prediction with score 100%]
5	16	39940941	39978502	40087428	40143345	gene:ENSGJBG00000006059	GLRB	glycine receptor beta [Ensembl NN prediction with score 100%]
6	17	11420322	11539676	11311360	11312721	gene:ENSGJBG00000011225	GSC	goosecoid homeobox [Ensembl NN prediction with score 100%]
6	17	11420322	11539676	11406403	11415183	gene:ENSGJBG00000010331	.	.
6	17	11420322	11539676	11428192	11435352	gene:ENSGJBG00000010458	SERPINA3	serpin family A member 3 [Ensembl NN prediction with score 100%]
6	17	11420322	11539676	11449598	11452825	gene:ENSGJBG00000011161	GLRX3	glutaredoxin 3 [Ensembl NN prediction with score 89.7%]
6	17	11420322	11539676	11466585	11472338	gene:ENSGJBG00000009415	SERPINA10	serpin family A member 10 [Ensembl NN prediction with score 84.07%]
6	17	11420322	11539676	11478764	11485569	gene:ENSGJBG00000009564	.	.
6	17	11420322	11539676	11509327	11518772	gene:ENSGJBG00000012824	.	.
6	17	11420322	11539676	11540199	11546275	gene:ENSGJBG00000012827	SERPINA10	serpin family A member 10 [Ensembl NN prediction with score 100%]
6	17	11420322	11539676	11554729	11619689	gene:ENSGJBG00000011857	PPP4R4	protein phosphatase 4 regulatory subunit 4 [Ensembl NN prediction with score 98.62%]
6	17	11420322	11539676	11631448	11647119	gene:ENSGJBG00000012210	DDX24	DEAD-box helicase 24 [Ensembl NN prediction with score 99.89%]
6	17	11420322	11539676	11691904	11714870	gene:ENSGJBG00000012762	ASB2	ankyrin repeat and SOCS box containing 2 [Ensembl NN prediction with score 99.6%]
6	18	28280260	29159671	28331202	28331420	gene:ENSGJBG00000010644	.	.
6	18	28280260	29159671	28564019	28596721	gene:ENSGJBG00000005414	SLC17A6	solute carrier family 17 member 6 [Ensembl NN prediction with score 100%]
6	18	28280260	29159671	28620308	28676039	gene:ENSGJBG00000005685	ANO6
6	18	28280260	29159671	28879072	29183304	gene:ENSGJBG00000004658	NELL1	neural EGFL like 1 [Ensembl NN prediction with score 100%]
6	18	28280260	29159671	29196909	29230473	gene:ENSGJBG00000003979	SLC6A5	solute carrier family 6 member 5 [Ensembl NN prediction with score 100%]
6	18	28280260	29159671	29259761	29326435	gene:ENSGJBG00000008672	PRMT3	protein arginine methyltransferase 3 [Ensembl NN prediction with score 100%]
6	19	50081375	50118072	49977951	50150178	gene:ENSGJBG00000006534	MEIS2	Meis homeobox 2 [Ensembl NN prediction with score 100%]
7	20	15840008	15959887	15647849	15698301	gene:ENSGJBG00000008352	FIG4	FIG4 phosphoinositide 5-phosphatase [Ensembl NN prediction with score 97.79%]
7	20	15840008	15959887	15724203	15725192	gene:ENSGJBG00000011984	GPR6	G protein-coupled receptor 6 [Ensembl NN prediction with score 99.35%]
7	20	15840008	15959887	15751326	15781249	gene:ENSGJBG00000009730	WASF1	WASP family member 1 [Ensembl NN prediction with score 100%]
7	20	15840008	15959887	15843255	15883727	gene:ENSGJBG00000007101	CDC40	cell division cycle 40 [Ensembl NN prediction with score 100%]
7	20	15840008	15959887	15895736	15922684	gene:ENSGJBG00000009890	.	.
7	20	15840008	15959887	15959020	15963655	gene:ENSGJBG00000010674	DDO	D-aspartate oxidase [Ensembl NN prediction with score 92%]
7	20	15840008	15959887	15976894	15991579	gene:ENSGJBG00000010703	SLC22A16	solute carrier family 22 member 16 [Ensembl NN prediction with score 99.97%]
7	21	27540619	28379730	27671278	27677899	gene:ENSGJBG00000008182	BTBD3	BTB domain containing 3 [Ensembl NN prediction with score 99.97%]
7	21	27540619	28379730	27935913	27987732	gene:ENSGJBG00000008520	SPTLC3	serine palmitoyltransferase long chain base subunit 3 [Ensembl NN prediction with score 98.51%]
7	21	27540619	28379730	28042687	28061069	gene:ENSGJBG00000001601	ISM1	isthmin 1 [Ensembl NN prediction with score 100%]
7	21	27540619	28379730	28095381	28176205	gene:ENSGJBG00000008697	TASP1	taspase 1 [Ensembl NN prediction with score 100%]
7	21	27540619	28379730	28178178	28179937	gene:ENSGJBG00000008106	SOD3	superoxide dismutase 3 [Ensembl NN prediction with score 76.18%]
7	21	27540619	28379730	28191532	28224519	gene:ENSGJBG00000002676	ESF1	ESF1 nucleolar pre-rRNA processing protein homolog [Ensembl NN prediction with score 100%]
7	21	27540619	28379730	28225333	28232481	gene:ENSGJBG00000004491	NDUFAF5	NADH:ubiquinone oxidoreductase complex assembly factor 5 [Ensembl NN prediction with score 100%]
7	21	27540619	28379730	28284806	28308945	gene:ENSGJBG00000004494	.	.
7	21	27540619	28379730	28389713	28391662	gene:ENSGJBG00000008756	FLRT3	fibronectin leucine rich transmembrane protein 3 [Ensembl NN prediction with score 100%]
8	22	1000058	1319956	829797	835760	gene:ENSGJBG00000007414	OXTR	oxytocin receptor [Ensembl NN prediction with score 99.82%]
8	22	1000058	1319956	838428	842455	gene:ENSGJBG00000007469	CAV3	caveolin 3 [Ensembl NN prediction with score 100%]
8	22	1000058	1319956	903719	920056	gene:ENSGJBG00000007608	LMCD1	LIM and cysteine rich domains 1 [Ensembl NN prediction with score 100%]
8	22	1000058	1319956	1171455	1436064	gene:ENSGJBG00000008499	GRM7	glutamate metabotropic receptor 7 [Ensembl NN prediction with score 100%]
9	23	35160239	35199760	35080553	35207694	gene:ENSGJBG00000005410	PRIM2	DNA primase subunit 2 [Ensembl NN prediction with score 100%]
9	23	35160239	35199760	35245288	35254181	gene:ENSGJBG00000005437	RAB23	RAB23, member RAS oncogene family [Ensembl NN prediction with score 100%]
9	23	35160239	35199760	35261814	35270214	gene:ENSGJBG00000005472	BAG2	BAG cochaperone 2 [Ensembl NN prediction with score 99.99%]
9	23	35160239	35199760	35289867	35309970	gene:ENSGJBG00000007731	ZNF451	zinc finger protein 451 [Ensembl NN prediction with score 79.41%]
9	23	35160239	35199760	35331844	35333393	gene:ENSGJBG00000007868	TEX12	testis expressed 12 [Ensembl NN prediction with score 89.77%]
9	24	45341051	45359145	45156394	45158668	gene:ENSGJBG00000001145	ID2	inhibitor of DNA binding 2 [Ensembl NN prediction with score 99.61%]
9	24	45341051	45359145	45180405	45245671	gene:ENSGJBG00000001167	KIDINS220	kinase D interacting substrate 220 [Ensembl NN prediction with score 99.99%]
9	24	45341051	45359145	45269992	45362775	gene:ENSGJBG00000001618	MBOAT2	membrane bound O-acyltransferase domain containing 2 [Ensembl NN prediction with score 99.93%]
9	24	45341051	45359145	45435724	45522903	gene:ENSGJBG00000002738	ASAP2	ArfGAP with SH3 domain, ankyrin repeat and PH domain 2 [Ensembl NN prediction with score 99.99%]
9	24	45341051	45359145	45525806	45531744	gene:ENSGJBG00000002402	.	.
9	24	45341051	45359145	45534470	45554776	gene:ENSGJBG00000002423	CPSF3	cleavage and polyadenylation specific factor 3 [Ensembl NN prediction with score 100%]
9	25	46320201	46379979	46165229	46231780	gene:ENSGJBG00000000711	HPCAL1	hippocalcin like 1 [Ensembl NN prediction with score 99.74%]
9	25	46320201	46379979	46248437	46254887	gene:ENSGJBG00000000724	ODC1	ornithine decarboxylase 1 [Ensembl NN prediction with score 100%]
9	25	46320201	46379979	46342226	46395432	gene:ENSGJBG00000000733	NOL10	nucleolar protein 10 [Ensembl NN prediction with score 99.99%]
9	25	46320201	46379979	46400872	46421371	gene:ENSGJBG00000000777	ATP6V1C2	ATPase H transporting V1 subunit C2 [Ensembl NN prediction with score 100%]
9	25	46320201	46379979	46422130	46433605	gene:ENSGJBG00000000793	PDIA6	protein disulfide isomerase family A member 6 [Ensembl NN prediction with score 100%]
9	25	46320201	46379979	46522700	46524112	gene:ENSGJBG00000003007	KCNF1	potassium voltage-gated channel modifier subfamily F member 1 [Ensembl NN prediction with score 99.98%]
10	26	22100133	22119794	22228690	22253163	gene:ENSGJBG00000006400	A1CF	APOBEC1 complementation factor [Ensembl NN prediction with score 100%]
10	26	22100133	22119794	22261189	22285136	gene:ENSGJBG00000006482	asah2	N-acylsphingosine amidohydrolase 2 [Ensembl NN prediction with score 99.62%]
10	26	22100133	22119794	22300842	22315573	gene:ENSGJBG00000006758	SGMS1	sphingomyelin synthase 1 [Ensembl NN prediction with score 100%]
12	27	6880015	8299986	6682679	6692552	gene:ENSGJBG00000000619	CASS4	Cas scaffold protein family member 4 [Ensembl NN prediction with score 99.98%]
12	27	6880015	8299986	6708537	6715697	gene:ENSGJBG00000000632	CSTF1	cleavage stimulation factor subunit 1 [Ensembl NN prediction with score 100%]
12	27	6880015	8299986	6717493	6722755	gene:ENSGJBG00000000680	AURKA	aurora kinase A [Ensembl NN prediction with score 100%]
12	27	6880015	8299986	6726637	6733002	gene:ENSGJBG00000000682	FAM210B	family with sequence similarity 210 member B [Ensembl NN prediction with score 96.62%]
12	27	6880015	8299986	6771343	6772317	gene:ENSGJBG00000004968	MC3R	melanocortin 3 receptor [Ensembl NN prediction with score 99.98%]
12	27	6880015	8299986	6846364	6851427	gene:ENSGJBG00000000698	CBLN4	cerebellin 4 precursor [Ensembl NN prediction with score 100%]
12	27	6880015	8299986	7212411	7255252	gene:ENSGJBG00000000727	DOK5	docking protein 5 [Ensembl NN prediction with score 100%]
12	27	6880015	8299986	7327553	7330552	gene:ENSGJBG00000000740	PFDN4	prefoldin subunit 4 [Ensembl NN prediction with score 99.88%]
12	27	6880015	8299986	7343297	7349948	gene:ENSGJBG00000000747	CYP24A1	cytochrome P450 family 24 subfamily A member 1 [Ensembl NN prediction with score 100%]
12	27	6880015	8299986	7404485	7438311	gene:ENSGJBG00000000769	.	.
12	27	6880015	8299986	7561152	7571072	gene:ENSGJBG00000000804	ZNF217	zinc finger protein 217 [Ensembl NN prediction with score 100%]
12	27	6880015	8299986	7590966	7591190	gene:ENSGJBG00000004976	.	.
12	27	6880015	8299986	7674687	7677713	gene:ENSGJBG00000004980	TSHZ2	teashirt zinc finger homeobox 2 [Ensembl NN prediction with score 99.8%]
12	27	6880015	8299986	8089621	8099063	gene:ENSGJBG00000000854	ZFP64	ZFP64 zinc finger protein [Ensembl NN prediction with score 100%]
12	27	6880015	8299986	8216768	8230111	gene:ENSGJBG00000000882	SALL4	spalt like transcription factor 4 [Ensembl NN prediction with score 100%]
12	27	6880015	8299986	8244106	8303149	gene:ENSGJBG00000000903	ATP9A	ATPase phospholipid transporting 9A (putative) [Ensembl NN prediction with score 100%]
12	27	6880015	8299986	8329368	8389022	gene:ENSGJBG00000000944	NFATC2	nuclear factor of activated T cells 2 [Ensembl NN prediction with score 100%]
15	28	9302312	9699683	9581365	9723583	gene:ENSGJBG00000001911	GFRA1	GDNF family receptor alpha 1 [Ensembl NN prediction with score 99.46%]
15	28	9302312	9699683	9796913	9810451	gene:ENSGJBG00000001553	.	.
15	28	9302312	9699683	9826782	9837868	gene:ENSGJBG00000001353	LIPH	lipase H [Ensembl NN prediction with score 87.45%]
15	28	9302312	9699683	9842062	9854465	gene:ENSGJBG00000001313	PNLIPRP2	pancreatic lipase related protein 2 (gene/pseudogene) [Ensembl NN prediction with score 98.41%]
20	29	8480128	8998366	8309654	8314277	gene:ENSGJBG00000012578	TPRG1L	tumor protein p63 regulated 1 like [Ensembl NN prediction with score 99.99%]
20	29	8480128	8998366	8315371	8329523	gene:ENSGJBG00000012750	WRAP73	WD repeat containing, antisense to TP73 [Ensembl NN prediction with score 100%]
20	29	8480128	8998366	8337549	8363758	gene:ENSGJBG00000012904	TP73	tumor protein p73 [Ensembl NN prediction with score 99.63%]
20	29	8480128	8998366	8378478	8383053	gene:ENSGJBG00000014316	LRRC47	leucine rich repeat containing 47 [Ensembl NN prediction with score 99.97%]
20	29	8480128	8998366	8399467	8401941	gene:ENSGJBG00000002878	.	.
20	29	8480128	8998366	8402845	8405993	gene:ENSGJBG00000002894	DFFB	DNA fragmentation factor subunit beta [Ensembl NN prediction with score 99.99%]
20	29	8480128	8998366	8407764	8410020	gene:ENSGJBG00000003038	LBH	LBH regulator of WNT signaling pathway [Ensembl NN prediction with score 99.56%]
20	29	8480128	8998366	8531658	8546342	gene:ENSGJBG00000004422	.	.
20	29	8480128	8998366	8676256	8698961	gene:ENSGJBG00000004586	NPHP4	nephrocystin 4 [Ensembl NN prediction with score 99.99%]
20	29	8480128	8998366	8705708	8719716	gene:ENSGJBG00000006330	KCNAB2	potassium voltage-gated channel subfamily A regulatory beta subunit 2 [Ensembl NN prediction with score 72.42%]
20	29	8480128	8998366	8723288	8747813	gene:ENSGJBG00000008144	CHD5	chromodomain helicase DNA binding protein 5 [Ensembl NN prediction with score 100%]
20	29	8480128	8998366	8753443	8756238	gene:ENSGJBG00000008376	RPL22	ribosomal protein L22 [Ensembl NN prediction with score 99.82%]
20	29	8480128	8998366	8757889	8763432	gene:ENSGJBG00000008919	RNF207	ring finger protein 207 [Ensembl NN prediction with score 100%]
20	29	8480128	8998366	8765482	8768293	gene:ENSGJBG00000009523	ICMT	isoprenylcysteine carboxyl methyltransferase [Ensembl NN prediction with score 99.93%]
20	29	8480128	8998366	8769419	8775154	gene:ENSGJBG00000009652	ACOT7	acyl-CoA thioesterase 7 [Ensembl NN prediction with score 100%]
20	29	8480128	8998366	8776613	8787574	gene:ENSGJBG00000012196	ESPN	espin [Ensembl NN prediction with score 100%]
20	29	8480128	8998366	8805075	8812120	gene:ENSGJBG00000002652	.	.
20	29	8480128	8998366	8812221	8817607	gene:ENSGJBG00000002684	TAS1R1	taste 1 receptor member 1 [Ensembl NN prediction with score 94.62%]
20	29	8480128	8998366	8816904	8821526	gene:ENSGJBG00000002730	ZBTB48	zinc finger and BTB domain containing 48 [Ensembl NN prediction with score 99.95%]
20	29	8480128	8998366	8825103	8828030	gene:ENSGJBG00000003031	.	.
20	29	8480128	8998366	8831913	8834093	gene:ENSGJBG00000003447	PHF13	PHD finger protein 13 [Ensembl NN prediction with score 98.6%]
20	29	8480128	8998366	8840033	8856731	gene:ENSGJBG00000004522	DNAJC11	DnaJ heat shock protein family (Hsp40) member C11 [Ensembl NN prediction with score 99.08%]
20	29	8480128	8998366	8883278	8952953	gene:ENSGJBG00000007453	.	.
20	29	8480128	8998366	9067085	9122577	gene:ENSGJBG00000007495	CAMTA1	calmodulin binding transcription activator 1 [Ensembl NN prediction with score 71.46%]
20	29	8480128	8998366	9129539	9133799	gene:ENSGJBG00000008758	VAMP3	vesicle associated membrane protein 3 [Ensembl NN prediction with score 100%]
20	29	8480128	8998366	9136008	9154378	gene:ENSGJBG00000009127	PER3	period circadian regulator 3 [Ensembl NN prediction with score 96.23%]
20	29	8480128	8998366	9160613	9164531	gene:ENSGJBG00000009634	UTS2	urotensin 2 [Ensembl NN prediction with score 100%]
20	29	8480128	8998366	9182654	9190793	gene:ENSGJBG00000012627	PARK7	Parkinsonism associated deglycase [Ensembl NN prediction with score 100%]
